# Building and analyzing metacells in single-cell genomics data

**DOI:** 10.1101/2024.02.04.578815

**Authors:** Mariia Bilous, Léonard Hérault, Aurélie AG Gabriel, Matei Teleman, David Gfeller

## Abstract

The advent of high-throughput single-cell genomics technologies has fundamentally transformed biological sciences. Currently, millions of cells from complex biological tissues can be phenotypically profiled across multiple modalities. The scaling of computational methods to analyze such data is a constant challenge and tools need to be regularly updated, if not redesigned, to cope with ever-growing numbers of cells. Over the last few years, metacells have been introduced to reduce the size and complexity of single-cell genomics data while preserving biologically relevant information. Here, we review recent studies that capitalize on the concept of metacells – and the many variants in nomenclature that have been used. We further outline how and when metacells should (or should not) be used to study single-cell genomics data and what should be considered when analyzing such data at the metacell level. To facilitate the exploration of metacells, we provide a comprehensive tutorial on construction and analysis of metacells from single-cell RNA-seq data (https://github.com/GfellerLab/MetacellAnalysisTutorial) as well as a fully integrated pipeline to rapidly build, visualize and evaluate metacells with different methods (https://github.com/GfellerLab/MetacellAnalysisToolkit).
