## Supplementary Table 1 for "Building and analyzing metacells in single-cell genomics data"

### Sheet: Sheet1
Supplementary Table 1: List of studies that introduced methods to build metacells, either as their main aim or as a way to accelerate analyses of large data.
Name	Study	Metacell name	Metacell partition approach	Metacell profile aggregation strategy	User-specified [and optional] parameters	Input	Language	Code
MetaCell	Baran et al., 2019	‘metacells’	kNN graph + rebalancing edges + k-means for graphs + multiple graph resampling + reweighting graph based on resampling and clustering co-occurrence + k-means partition of a final graph to define final metacells partition	Geometric mean of counts followed by (median-normalized) log-scaling	[min_MC_size, resampling_n, resampling_prop (proportion of nodes to be resampled), min_gene_var (min gene variance for feature selection)]	Count matrix	R	https://github.com/tanaylab/metacell
MetaCell2 (Metacells)	Ben-Kiki et al., 2022	‘metacells’	Random assignment of cells into piles + construction of low-quality metacells with the MetaCell-like approach within each pile + allocation of similar low-quality metacells into the same pile + computing the final (high-quality) metacells.	Sum of counts	[target_metacell_size (in UMIs), feature_gene_names, forbidden_gene_names]	AnnData object with raw counts	Python	https://github.com/tanaylab/metacells
SuperCell	Bilous et al., 2022	‘metacells’	kNN graph from PCA + Walktrap clustering of cells into metacells	Averaged gene expression or sum of counts	[gamma (graining level), genes.use, genes.excluse, cell.annotation, n.pc, k.knn]	Gene expression matrix or low-dimensional embedding	R	https://github.com/GfellerLab/SuperCell
SEACells	Persad et al., 2023	‘metacells’	kNN graph from PCA + kernel transformation + stochastic initialization + iterative archetype fitting + cell assignment to metacell based on the closest archetype	Sum of counts	n_SEACells, build_kernel_on (AnnData obs field name), [n_waypoint_eigs, n_neighbors]	AnnData object with computed low-dimensional embedding (PCA for scRNA-seq)	Python	https://github.com/dpeerlab/ SEACells
BigScale	Iacono et al., 2018	‘iCells’	Compute distance from each cell to n randomly sampled cells + iteratively merge similar cells into iCells using a kNN approach restricted by the maximum distance, which is computed as a percentile distance p	Sum of counts	target.cells, [sample.conditions, neighbours (k in kNN), preproc.cells (initial subsampling size n), q.cutoffs (percentile to compute max distance)],	.h5 or .mtx files	R	https://github.com/iaconogi/bigSCale2
Multiscale PHATE	Kuchroo et al., 2023	‘groups’	Diffusion potential + diffusion concentration + iterative merging of cells that have similar diffusion potential into metacells	Averaged gene expression	[landmarks (number of landmarks to compute diffusion potential), knn, pca]	Gene expression matrix (sqtr(TMP))	Python	https://github.com/KrishnaswamyLab/Multiscale_PHATE
scCorr	Xu et al., 2022	‘clusters’	kNN graph + Louvain clustering until the requested granularity level is reached	Averaged gene expression	k (number of metacells)	Low-dimensional embedding (tSNE in the tutorial)	R	https://github.com/CBIIT-CGBB/scCorr
scWGCNA	Feregrino and Tschopp, 2021	‘pseudocells’	kNN graph + multiple random sampling of metacell seeds from each cell type (to achieve the maximum number of aggregated cells, i.e., fewer outliers/removed singletons) + consecutive assignment of the remaining cells to seeds, starting with the least connected seed	Averaged gene expression	[seeds (proportion of seeds to sample), nn (k in kNN), dims, features, cells]	Seurat object with computed low-dimensional embedding	R	https://github.com/CFeregrino/scWGCNA
popInfer	Rommelfanger et al., 2023	‘pseudocells’	Pseudotime cell ordering + binning cells into k equal (+/- 1 cell) pseudocells based on pseudotime ordering	Averaged gene expression and accessibility	pseudotime, n.pseudo (number of metacells)	Gene expression matrix, gene accessibility matrix, pseudotime, n.pseudocells	R	https://github.com/maclean-lab/popInfer
NA (in-house Seurat workflow)	Zheng et al., 2021	‘miniclusters’	kNN graph from z-score matrix of informative genes + Louvain clustering with high (25-50) resolution	Averaged z-score transformed gene expression	NA	NA	R	NA
NA (in-house Scanpy workflow)	Cuomo et al., 2022	‘pseudocells’	kNN graph from Harmony-adjusted PCA + Leiden clustering	Averaged gene expression	NA	NA	Python	https://github.com/annacuomo/CellRegMap_analyses
Micro-pooling	DeTomaso et al., 2019	‘micro-clusters’	kNN graph from PCA + Louvain clustering + k-means clustering of Louvain clusters while metacell size > P	Averaged gene expression	[cellsPerPartition (metacell max size), filterThreshold (min cell detected for feature filtering), filterNumMad (number of medin absolute deviation for HVG selection), latentSpace, K (k in kNN)]	Gene expression matrix	R	https://github.com/YosefLab/ VISION
DECLARE	Zhou et al., 2021	‘micro-states’	kNN or k-means clustering of PCA space to identify metacells	Coarse-grained random-walk transition probability matrix	reduce_num_meta_cell	Gene expression matrix	MATLAB	https://github.com/cliffzhou92/MuTrans-release
RECOMBINE	Li and Korkut, 2023	‘pseudo-cell’	Any efficient clustering algorithm	Avetaged gene expression	NA	NA	R	https://github.com/korkutlab/recombine
CellPath	Zhang and Zhang, 2021	‘meta-cells’	Leiden, k-means, or hierarchical clustering of PCA embedding	Averaged PCA embedding	[n_clusters (N metacells), resolution, n_comps, include_unspliced (whether to include unspliced count matrix for metacell partition)]	AnnData object	Python	https://github.com/PeterZZQ/ CellPath
SuperCellCyto	Putri et al., 2023	‘supercells’	kNN graph from PCA + Walktrap clustering	Averaged marker expression	markers (use to run PCA), sample_colname, cell_id_colname, [gam (graining level), k_knn]	Marker expression table	R	https://github.com/phipsonlab/SuperCellCyto
Cellstates	Grobecker and Van Nimwegen, 2023	cellstates'	Maximum likelihood partition	Sum of counts normalized by total munber of counts in cellstate	[genes, max_clusters]	Count matrix	Python	https://github.com/nimwegenLab/cellstates

### Sheet: Transposed
Table 1: List of studies that introduced methods to build metacells, either as their main aim or as a way to accelerate analyses of large data.	Code	https://github.com/tanaylab/metacell	https://github.com/tanaylab/metacells	https://github.com/GfellerLab/SuperCell	https://github.com/dpeerlab/ SEACells	https://github.com/iaconogi/ bigSCale2	https://github.com/KrishnaswamyLab/Multiscale_PHATE	https://github.com/CBIIT-CGBB/scCorr	https://github.com/CFeregrino/scWGCNA	https://github.com/maclean-lab/popInfer	NA	https://github.com/annacuomo/CellRegMap_analyses	https://github.com/YosefLab/ VISION	https://github.com/cliffzhou92/MuTrans-release	https://github.com/korkutlab/recombine (metacell partition is not implemented in the package)	https://github.com/PeterZZQ/ CellPath	https://github.com/phipsonlab/SuperCellCyto
	Input	Count matrix	AnnData object with raw counts	Gene expression matrix or low-dimensional embedding	AnnData object with computed low-dimensional embedding (PCA for scRNA-seq)	.h5 or .mtx files	Gene expression matrix (sqtr(TMP))	Low-dimensional embedding (tSNE in the tutorial)	Seurat object with computed low-dimensional embedding	Gene expression matrix, gene accessibility matrix, pseudotime, n.pseudocells	NA	NA	Gene expression matrix	Gene expression matrix	NA	AnnData object	Marker expression table
	User-specified [and optional] parameters	[min_MC_size, resampling_n, resampling_prop (proportion of nodes to be resampled), min_gene_var (min gene variance for feature selection)]	[target_metacell_size (in UMIs), feature_gene_names, forbidden_gene_names]	[gamma (graining level), genes.use, genes.excluse, cell.annotation, n.pc, k.knn]	n_SEACells, build_kernel_on (AnnData obs field name), [n_waypoint_eigs, n_neighbors]	target.cells, [sample.conditions, neighbours (k in kNN), preproc.cells (initial subsampling size n), q.cutoffs (percentile to compute max distance)],	[landmarks (number of landmarks to compute diffusion potential), knn, pca]	k (number of metacells)	[seeds (proportion of seeds to sample), nn (k in kNN), dims, features, cells]	pseudotime, n.pseudo (number of metacells)	NA	NA	[cellsPerPartition (metacell max size), filterThreshold (min cell detected for feature filtering), filterNumMad (number of medin absolute deviation for HVG selection), latentSpace, K (k in kNN)]	reduce_num_meta_cell	NA	[n_clusters (N metacells), resolution, n_comps, include_unspliced (whether to include unspliced count matrix for metacell partition)]	markers (use to run PCA), sample_colname, cell_id_colname, [gam (graining level), k_knn]
	Metacell profile aggregation strategy	Geometric mean of counts followed by (median-normalized) log-scaling	Sum of counts	Averaged gene expression or sum of counts	Sum of counts	Sum of counts	Averaged gene expression	Averaged gene expression	Averaged gene expression	Averaged gene expression and accessibility	Averaged z-score transformed gene expression	Averaged gene expression	Averaged gene expression	Coarse-grained random-walk transition probability matrix	Avetaged gene expression	Averaged PCA embedding	Averaged marker expression
	Metacell partition approach	kNN graph + rebalancing edges + k-means for graphs + multiple graph resampling + reweighting graph based on resampling and clustering co-occurrence + k-means partition of a final graph to define final metacells partition	Random assignment of cells into piles + construction of low-quality metacells with the MetaCell-like approach within each pile + allocation of similar low-quality metacells into the same pile + computing the final (high-quality) metacells.	kNN graph from PCA + Walktrap clustering of cells into metacells	kNN graph from PCA + kernel transformation + stochastic initialization + iterative archetype fitting + cell assignment to metacell based on the closest archetype	Compute distance from each cell to n randomly sampled cells + iteratively merge similar cells into iCells using a kNN approach restricted by the maximum distance, which is computed as a percentile distance p	Diffusion potential + diffusion concentration + iterative merging of cells that have similar diffusion potential into metacells	kNN graph + Louvain clustering until the requested granularity level is reached	kNN graph + multiple random sampling of metacell seeds from each cell type (to achieve the maximum number of aggregated cells, i.e., fewer outliers/removed singletons) + consecutive assignment of the remaining cells to seeds, starting with the least connected seed	Pseudotime cell ordering + binning cells into k equal (+/- 1 cell) pseudocells based on pseudotime ordering	kNN graph from z-score matrix of informative genes + Louvain clustering with high (25-50) resolution	kNN graph from Harmony-adjusted PCA + Leiden clustering	kNN graph from PCA + Louvain clustering + k-means clustering of Louvain clusters while metacell size > P	kNN or k-means clustering of PCA space to identify metacells	Any efficient clustering algorithm	Leiden, k-means, or hierarchical clustering of PCA embedding	kNN graph from PCA + Walktrap clustering
	Metacell name	‘metacells’	‘metacells’	‘metacells’	‘metacells’	‘iCells’	‘groups’	‘clusters’	‘pseudocells’	‘pseudocells’	‘miniclusters’	‘pseudocells’	‘micro-clusters’	‘micro-states’	‘pseudo-cell’	‘meta-cells’	‘supercells’
	Study	Baran et al., 2019	Ben-Kiki et al., 2022	Bilous et al., 2022	Persad et al., 2023	Iacono et al., 2018	Kuchroo et al., 2023	Xu et al., 2022	Feregrino and Tschopp, 2021	Rommelfanger et al., 2023	Zheng et al., 2021	Cuomo et al., 2022	DeTomaso et al., 2019	Zhou et al., 2021	Li and Korkut, 2023	Zhang and Zhang, 2021	Putri et al., 2023
	Name	MetaCell	MetaCell2 (Metacells)	SuperCell	SEACells	BigScale	Multiscale PHATE	scCorr	scWGCNA	popInfer	NA (in-house Seurat workflow)	NA (in-house Scanpy workflow)	Micro-pooling	DECLARE	RECOMBINE	CellPath	SuperCellCyto
