## Supplementary Table 2 for "Building and analyzing metacells in single-cell genomics data"

### Sheet: Sheet 1 - Supplementary_Table_1
Supplementary table 2. Graining levels used across studies.
N_cells	N_metacells	graining_level	metacell_tool	paper	year	title	journal	DOI	comment
50615	455	111.242	MetaCell	Bost_2020	2020	Host-Viral Infection Maps Reveal Signatures of Severe COVID-19 Patients	Cell	https://doi.org/10.1016/j.cell.2020.05.006
397810	11972	33.2284	in-house (Seurat WF)	Zheng_2021	2021	Pan-cancer single-cell landscape of tumor-infiltrating T cells	Science	https://doi.org/10.1126/science.abe6474	number of metacells got from https://zenodo.org/record/5461803#.Y-UlFS1h1QI -> /expression/CD8/integration/CD8.expr.txt
7648	77	99.3247	MetaCell	Katzenelenbogen_2020	2020	Coupled scRNA-Seq and Intracellular Protein Activity Reveal an Immunosuppressive Role of TREM2 in Cancer	Cell	https://doi.org/10.1016/j.cell.2020.06.032
15946	82	194.463	MetaCell	Katzenelenbogen_2020	2020	Coupled scRNA-Seq and Intracellular Protein Activity Reveal an Immunosuppressive Role of TREM2 in Cancer	Cell	https://doi.org/10.1016/j.cell.2020.06.032
12081	115	105.052	MetaCell	Katzenelenbogen_2020	2020	Coupled scRNA-Seq and Intracellular Protein Activity Reveal an Immunosuppressive Role of TREM2 in Cancer	Cell	https://doi.org/10.1016/j.cell.2020.06.032
47772	324	147.444	MetaCell	Li_2019	2019	Dysfunctional CD8 T Cells Form a Proliferative, Dynamically Regulated Compartment within Human Melanoma	Cell	https://doi.org/10.1016/j.cell.2018.11.043
21210	244	86.9262	MetaCell	Jaitin_2019	2019	Lipid-Associated Macrophages Control Metabolic Homeostasis in a Trem2-Dependent Manner	Cell	https://doi.org/10.1016/j.cell.2019.05.054
15150	172	88.0814	MetaCell	Jaitin_2019	2019	Lipid-Associated Macrophages Control Metabolic Homeostasis in a Trem2-Dependent Manner	Cell	https://doi.org/10.1016/j.cell.2019.05.054
51297	260	197.296	MetaCell	Cohen_2020	2020	Identification of resistance pathways and therapeutic targets in relapsed multiple myeloma patients through single-cell sequencing	Nature Medicine	https://doi.org/10.1038/s41591-021-01232-w
10726	112	95.7679	MetaCell	Cohen_2022	2022	The interaction of CD4+ helper T cells with dendritic cells shapes the tumor microenvironment and immune checkpoint blockade response	Nature Cancer	https://doi.org/10.1038/s43018-022-00338-5
7506	127	59.1024	MetaCell	Giladi_2020	2020	Dissecting cellular crosstalk by sequencing physically interacting cells	Nature Biotechnology	https://doi.org/10.1038/s41587-020-0442-2
7462	71	105.099	MetaCell	Giladi_2020	2020	Dissecting cellular crosstalk by sequencing physically interacting cells	Nature Biotechnology	https://doi.org/10.1038/s41587-020-0442-2
15659	173	90.5145	MetaCell	Deczkowska_2021	2021	XCR1+ type 1 conventional dendritic cells drive liver pathology in non-alcoholic steatohepatitis	Nature Medicine	https://doi.org/10.1038/s41591-021-01344-3
188886	1857	101.716	MetaCell	Liu_2021	2021	Comprehensive investigations revealed consistent pathophysiological alterations after vaccination with COVID-19 vaccines	Cell Discovery	https://doi.org/10.1038/s41421-021-00329-3
16814	88	191.068	MetaCell	McFarland_2021	2021	Multi-tissue single-cell analysis deconstructs the complex programs of mouse natural killer and type 1 innate lymphoid cells in tissues and circulation	Immunity	https://doi.org/10.1016/j.immuni.2021.03.024
12051	138	87.3261	MetaCell	Giladi_2018	2018	Single-cell characterization of haematopoietic progenitors and their trajectories in homeostasis and perturbed haematopoiesis	Nature Cell Biology	https://doi.org/10.1038/s41556-018-0121-4
10460	104	100.577	MetaCell	Sebé-Pédros_2018	2018	Cnidarian Cell Type Diversity and Regulation Revealed by Whole-Organism Single-Cell RNA-Seq	Cell	https://doi.org/10.1016/j.cell.2018.05.019
4146	38	109.105	MetaCell	Sebé-Pédros_2018	2018	Cnidarian Cell Type Diversity and Regulation Revealed by Whole-Organism Single-Cell RNA-Seq	Cell	https://doi.org/10.1016/j.cell.2018.05.020
3485	32	108.906	MetaCell	Sebé-Pédros_2018	2018	Cnidarian Cell Type Diversity and Regulation Revealed by Whole-Organism Single-Cell RNA-Seq	Cell	https://doi.org/10.1016/j.cell.2018.05.021
796	23	34.6087	MetaCell	Sebé-Pédros_2018	2018	Cnidarian Cell Type Diversity and Regulation Revealed by Whole-Organism Single-Cell RNA-Seq	Cell	https://doi.org/10.1016/j.cell.2018.05.022
629	22	28.5909	MetaCell	Geirsdottir_2019	2019	Cross-Species Single-Cell Analysis Reveals Divergence of the Primate Microglia Program	Cell	https://doi.org/10.1016/j.cell.2019.11.010	MetaCell more like clustering method rather than simplification
1750	19	92.1053	MetaCell	Geirsdottir_2019	2019	Cross-Species Single-Cell Analysis Reveals Divergence of the Primate Microglia Program	Cell	https://doi.org/10.1016/j.cell.2019.11.011	MetaCell more like clustering method rather than simplification
1329	16	83.0625	MetaCell	Geirsdottir_2019	2019	Cross-Species Single-Cell Analysis Reveals Divergence of the Primate Microglia Program	Cell	https://doi.org/10.1016/j.cell.2019.11.012	MetaCell more like clustering method rather than simplification
284	4	71	MetaCell	Geirsdottir_2019	2019	Cross-Species Single-Cell Analysis Reveals Divergence of the Primate Microglia Program	Cell	https://doi.org/10.1016/j.cell.2019.11.013	MetaCell more like clustering method rather than simplification
458	7	65.4286	MetaCell	Geirsdottir_2019	2019	Cross-Species Single-Cell Analysis Reveals Divergence of the Primate Microglia Program	Cell	https://doi.org/10.1016/j.cell.2019.11.014	MetaCell more like clustering method rather than simplification
510	5	102	MetaCell	Geirsdottir_2019	2019	Cross-Species Single-Cell Analysis Reveals Divergence of the Primate Microglia Program	Cell	https://doi.org/10.1016/j.cell.2019.11.015	MetaCell more like clustering method rather than simplification
381	4	95.25	MetaCell	Geirsdottir_2019	2019	Cross-Species Single-Cell Analysis Reveals Divergence of the Primate Microglia Program	Cell	https://doi.org/10.1016/j.cell.2019.11.016	MetaCell more like clustering method rather than simplification
455	9	50.5556	MetaCell	Geirsdottir_2019	2019	Cross-Species Single-Cell Analysis Reveals Divergence of the Primate Microglia Program	Cell	https://doi.org/10.1016/j.cell.2019.11.017	MetaCell more like clustering method rather than simplification
8987	88	102.125	MetaCell	Friedman_2020	2020	Cancer-associated fibroblast compositions change with breast cancer progression linking the ratio of S100A4+ and PDPN+ CAFs to clinical outcome	Neture Cancer	https://doi.org/10.1038/s43018-020-0082-y
6755	135.1	50	MetaCell	Nguyen_2020	2020	APOE and TREM2 regulate amyloid-responsive microglia in AlzheimerÕs disease	Acta Neuropathologica	https://doi.org/10.1007/s00401-020-02200-3	The exact num of single-cell and meta cell for each cell type is unknown, reposred that an average MC size is 50
13048	884	14.7602	SEACell	Chan_2022	2022	Lineage plasticity in prostate cancer depends on JAK/STAT inflammatory signaling	Science	https://doi.org/10.1126/science.abn0478	prostate organoids (fig 3d)
2629	142	18.5141	SEACell	Chan_2022	2022	Lineage plasticity in prostate cancer depends on JAK/STAT inflammatory signaling	Science	https://doi.org/10.1126/science.abn0478	WT organoids (fig3b)
5383	14	384.5	MetaCell	Kok_2020	2020	A committed tissue-resident memory T cell precursor within the circulating CD8+ effector T cell pool	Journal of Experimental Medicine	https://doi.org/10.1084/jem.20191711	Group using MC with very large gamma
67156	385	174.431	MetaCell	Gur_2022	2022	LGR5 expressing skin fibroblasts define a major cellular hub perturbed in scleroderma	Cell	https://doi.org/10.1016/j.cell.2022.03.011
64152	292	219.699	MetaCell	Gur_2022	2022	LGR5 expressing skin fibroblasts define a major cellular hub perturbed in scleroderma	Cell	https://doi.org/10.1016/j.cell.2022.03.011
3255	13	250.385	MetaCell	Meir_2020	2020	Single-cell analysis of clonal maintenance of transcriptional and epigenetic states in cancer cells.	Nature Genetics	https://doi.org/10.1038/s41588-020-0645-y	cell line (HCT116)
3584	7	512	MetaCell	Meir_2020	2020	Single-cell analysis of clonal maintenance of transcriptional and epigenetic states in cancer cells.	Nature Genetics	https://doi.org/10.1038/s41588-020-0645-y	cell line (NCI-H1299)
1172	14	83.7143	MetaCell	Meir_2020	2020	Single-cell analysis of clonal maintenance of transcriptional and epigenetic states in cancer cells.	Nature Genetics	https://doi.org/10.1038/s41588-020-0645-y	cell line (WI38)
9702	23	421.826	MetaCell	Bresser_2022	2022	Replicative history marks transcriptional and functional disparity in the CD8+ T cell memory pool	Nature Immunology	https://doi.org/10.1038/s41590-022-01171-9	Group using MC with very large gamma
7076	60	117.933	MetaCell	Lau_2022	2022	Mouse embryo model derived exclusively from embryonic stem cells undergoes neurulation and heart development	Cell Stem Cell	https://doi.org/10.1016/j.stem.2022.08.013
899	12	74.9167	MetaCell	Rosenzweig_2019	2019	PD-1/PD-L1 checkpoint blockade harnesses monocyte-derived macrophages to combat cognitive impairment in a tauopathy mouse model	Nature Communications	https://doi.org/10.1038/s41467-019-08352-5
33700	461	73.102	MetaCell	Mittnenzweig_2021	2021	A single-embryo, single-cell time-resolved model for mouse gastrulation	Cell	https://doi.org/10.1016/j.cell.2021.04.004
33621	570	58.9842	MetaCell	Salomon_2022	2022	Bispecific antibodies increase the therapeutic window of CD40 agonists through selective dendritic cell targeting	Nature Cancer	https://doi.org/10.1038/s43018-022-00329-6
384	8	48	MetaCell	Vincent_2021	2021	Visualizing active viral infection reveals diverse cell fates in synchronized algal bloom demise	PNAS	https://doi.org/10.1073/pnas.2021586118	Rather Clustering
2072	7	296	MetaCell	Ku_2020	2020	A single-cell view on alga-virus interactions reveals sequential transcriptional programs and infection states	Science Advances	https://doi.org/10.1126/sciadv.aba4137	Rather Clustering
19757	251	78.7131	MetaCell	Feldman_2021	2021	Recurrent deletions in clonal hematopoiesis are driven by microhomology-mediated end joining	Nature Communications	https://doi.org/10.1038/s41467-021-22803-y	Atlas data extraction + gene-gene correlation
87000	2900	30	MetaCell	Harris_2021	2021	Single-cell co-expression analysis reveals that transcriptional modules are shared across cell types in the brain	Cell Systems	https://doi.org/10.1016/j.cels.2021.04.010	Approx values. Fine turning of the MetaCell parameters to get small metacells
73500	2100	35	MetaCell	Harris_2021	2021	Single-cell co-expression analysis reveals that transcriptional modules are shared across cell types in the brain	Cell Systems	https://doi.org/10.1016/j.cels.2021.04.010	Approx values. Fine turning of the MetaCell parameters to get small metacells
24000	600	40	MetaCell	Harris_2021	2021	Single-cell co-expression analysis reveals that transcriptional modules are shared across cell types in the brain	Cell Systems	https://doi.org/10.1016/j.cels.2021.04.010	Approx values. Fine turning of the MetaCell parameters to get small metacells
60000	3000	20	MetaCell	Harris_2021	2021	Single-cell co-expression analysis reveals that transcriptional modules are shared across cell types in the brain	Cell Systems	https://doi.org/10.1016/j.cels.2021.04.010	Approx values. Fine turning of the MetaCell parameters to get small metacells
31250	1250	25	MetaCell	Harris_2021	2021	Single-cell co-expression analysis reveals that transcriptional modules are shared across cell types in the brain	Cell Systems	https://doi.org/10.1016/j.cels.2021.04.010	Approx values. Fine turning of the MetaCell parameters to get small metacells
7000	200	35	MetaCell	Harris_2021	2021	Single-cell co-expression analysis reveals that transcriptional modules are shared across cell types in the brain	Cell Systems	https://doi.org/10.1016/j.cels.2021.04.010	Approx values. Fine turning of the MetaCell parameters to get small metacells
5000	250	20	MetaCell	Harris_2021	2021	Single-cell co-expression analysis reveals that transcriptional modules are shared across cell types in the brain	Cell Systems	https://doi.org/10.1016/j.cels.2021.04.010	Approx values. Fine turning of the MetaCell parameters to get small metacells
13093	3	4364.33	MetaCell	Bresser_2022b	2022	QPCTL regulates macrophage and monocyte abundance and inflammatory signatures in the tumor microenvironment	OncoImmunology	https://doi.org/10.1080/2162402X.2022.2049486	Using MetaCell as a clustering algorithm to identify cell types (n=3, tumor, immune, caf). Then Metacell applied to each cell type separately, but stil with very large gamma.
NA	12		MetaCell	Bresser_2022b	2022	QPCTL regulates macrophage and monocyte abundance and inflammatory signatures in the tumor microenvironment	OncoImmunology	https://doi.org/10.1080/2162402X.2022.2049486	Using MetaCell as a clustering algorithm to identify cell types (n=3, tumor, immune, caf). Then Metacell applied to each cell type separately, but stil with very large gamma.
NA	11		MetaCell	Bresser_2022b	2022	QPCTL regulates macrophage and monocyte abundance and inflammatory signatures in the tumor microenvironment	OncoImmunology	https://doi.org/10.1080/2162402X.2022.2049486	Using MetaCell as a clustering algorithm to identify cell types (n=3, tumor, immune, caf). Then Metacell applied to each cell type separately, but stil with very large gamma.
NA	5		MetaCell	Bresser_2022b	2022	QPCTL regulates macrophage and monocyte abundance and inflammatory signatures in the tumor microenvironment	OncoImmunology	https://doi.org/10.1080/2162402X.2022.2049486	Using MetaCell as a clustering algorithm to identify cell types (n=3, tumor, immune, caf). Then Metacell applied to each cell type separately, but stil with very large gamma.
13093	28	467.607	MetaCell	Bresser_2022b	2022	QPCTL regulates macrophage and monocyte abundance and inflammatory signatures in the tumor microenvironment	OncoImmunology	https://doi.org/10.1080/2162402X.2022.2049486	Using MetaCell as a clustering algorithm to identify cell types (n=3, tumor, immune, caf). Then Metacell applied to each cell type separately, but stil with very large gamma.
3899	43	90.6744	MetaCell	Garcia-Castro_2021	2021	ACME dissociation: a versatile cell fixation-dissociation method for single-cell transcriptomics	Genome Biology	https://doi.org/10.1186/s13059-021-02302-5
2406	7	343.714	MetaCell	Giovanni_2020	2020	Spatiotemporal regulation of type I interferon expression determines the antiviral polarization of CD4+ T cells	Nature Immunology	https://doi.org/10.1038/s41590-020-0596-6	MetaCell as clustering to identify 7 cell types of LN cells
2179	5	435.8	MetaCell	Giovanni_2020	2020	Spatiotemporal regulation of type I interferon expression determines the antiviral polarization of CD4+ T cells	Nature Immunology	https://doi.org/10.1038/s41590-020-0596-6	MetaCell as clustering to identify 5 suptypes of LN DCs
1932	26	74.3077	MetaCell	Hoffman_2021	2021	A non-classical monocyte-derived macrophage subset provides a splenic replication niche for intracellular Salmonella	Immunity	https://doi.org/10.1016/j.immuni.2021.10.015	MetaCell used as a clstering (from 1932 cells to 26 MC to 11 clusters)
6297320	NA	30	mini-cluster	Han_2023	2023	TISCH2: expanded datasets and new tools for single-cell transcriptome analyses of the tumor microenvironment	Nucleic Acids Research	https://doi.org/10.1093/nar/gkac959	x190 datasets with gamma = 30, see http://tisch.comp-genomics.org/home/
9237	99	93.303	MetaCell	van_der_Leun_2021	2021	Single-cell analysis of regions of interest (SCARI) using a photosensitive tag	Nature Chemical Biology	https://doi.org/10.1038/s41589-021-00839-x
4467	50	89.34	MetaCell	Saba_2022	2022	Early antitumor activity of oral Langerhans cells is compromised by a carcinogen	PNAS	https://doi.org/10.1073/pnas.2118424119
8750	109	80.2752	MetaCell	Bastide_2022	2022	TATTOO-seq delineates spatial and cell typeÐspecific regulatory programs in the developing limb	Science Advances	https://doi.org/10.1126/sciadv.add0695
6881	85	80.9529	SEACell	Persad_2022	2022	SEACells: Inference of transcriptional and epigenomic cellular states from single-cell genomics data	bioRxiv	https://doi.org/10.1101/2022.04.02.48674	CD34+ Bone marrow multiome (RNA ATAC)
7439	100	74.39	SEACell	Persad_2022	2022	SEACells: Inference of transcriptional and epigenomic cellular states from single-cell genomics data	bioRxiv	https://doi.org/10.1101/2022.04.02.48674	T-cell depleted bone marrow multiome (RNA ATAC)
11543	100	115.43	SEACell	Persad_2022	2022	SEACells: Inference of transcriptional and epigenomic cellular states from single-cell genomics data	bioRxiv	https://doi.org/10.1101/2022.04.02.48674	PDMCs multiome (RNA ATAC)
4770	48	99.375	SEACell	Persad_2022	2022	SEACells: Inference of transcriptional and epigenomic cellular states from single-cell genomics data	bioRxiv	https://doi.org/10.1101/2022.04.02.48674	Lund adenocarcinoma
19438	270	71.9926	SEACell	Persad_2022	2022	SEACells: Inference of transcriptional and epigenomic cellular states from single-cell genomics data	bioRxiv	https://doi.org/10.1101/2022.04.02.48674	Bone marrow mononuclear cells (scATAC-seq)
177242	NA	75	SEACell	Persad_2022	2022	SEACells: Inference of transcriptional and epigenomic cellular states from single-cell genomics data	bioRxiv	https://doi.org/10.1101/2022.04.02.48674	COVID-19 PBMCs, data intergrtion, all samples precessed independently, metacells built for each sample individually (n=23 HD and 17 patients)
77832	730	106.619	MetaCell	Luo_2023	2023	Single-cell analyses reveal distinct expression patterns and roles of long non-coding RNAs during hESC differentiation into pancreatic progenitors	Stem Cell Research & Therapy	https://doi.org/10.1186/s13287-023-03259-x	lncRNA in embryonic cells
11679	65	179.677	MetaCell	Luo_2021	2021	Single-cell Long Non-coding RNA Landscape of T Cells in Human Cancer Immunity	Genomics, Proteomics & Bioinformatics	https://doi.org/10.1016/j.gpb.2021.02.006	lncRNA in tumor-ifiltrating CD4 T cells
7893	43	183.558	MetaCell	Luo_2021	2021	Single-cell Long Non-coding RNA Landscape of T Cells in Human Cancer Immunity	Genomics, Proteomics & Bioinformatics	https://doi.org/10.1016/j.gpb.2021.02.006	lncRNA in tumor-ifiltrating CD8 T cells
26131	250	104.524	MetaCell	Markman_2023	2023	A single-cell census of mouse limb development identifies complex spatiotemporal dynamics of skeleton formation	Developmental Cells	https://doi.org/10.1016/j.devcel.2023.02.013
14938	248.967	60	SuperCell	Qi_2023	2023	Single-Cell RNA Sequencing Reveals Transcriptional Alterations and Immune Disorder in the Anovulatory Women	SSRN	https://dx.doi.org/10.2139/ssrn.4344672	Healthy
12260	204.333	60	SuperCell	Qi_2023	2023	Single-Cell RNA Sequencing Reveals Transcriptional Alterations and Immune Disorder in the Anovulatory Women	SSRN	https://dx.doi.org/10.2139/ssrn.4344673	Meno
27675	461.25	60	SuperCell	Qi_2023	2023	Single-Cell RNA Sequencing Reveals Transcriptional Alterations and Immune Disorder in the Anovulatory Women	SSRN	https://dx.doi.org/10.2139/ssrn.4344674	PCOS
25816	430.267	60	SuperCell	Qi_2023	2023	Single-Cell RNA Sequencing Reveals Transcriptional Alterations and Immune Disorder in the Anovulatory Women		https://dx.doi.org/10.2139/ssrn.4344675	POI
12087	153	79	MetaCell	Shea_2023	2023	Modelling drug responses and evolutionary dynamics using triple negative breast cancer patient-derived xenografts	bioRxiv	https://doi.org/10.1101/2023.01.10.523259
15939	318.78	50	SuperCell	Bilous_2022	2022	SuperCell	BMC Bioinformatics	https://doi.org/10.1186/s12859-022-04861-1	TIICs
3574	71.48	50	SuperCell	Bilous_2022	2022	SuperCell	BMC Bioinformatics	https://doi.org/10.1186/s12859-022-04861-1	CD8_TILS
1462702	146270	10	SuperCell	Bilous_2022	2022	SuperCell	BMC Bioinformatics	https://doi.org/10.1186/s12859-022-04861-1	COVID-19_atlas
108566	2171.32	50	SuperCell	Bilous_2022	2022	SuperCell	BMC Bioinformatics	https://doi.org/10.1186/s12859-022-04861-1	TIM_atlas
3396	339.6	10	SuperCell	Bilous_2022	2022	SuperCell	BMC Bioinformatics	https://doi.org/10.1186/s12859-022-04861-1	brain_cells
3696	369.6	10	SuperCell	Bilous_2022	2022	SuperCell	BMC Bioinformatics	https://doi.org/10.1186/s12859-022-04861-1	pancreatic_cells
104559	1778	58.8071	MetaCell	Wang_2021	2021	Constructing local cell-specific networks from single-cell data	PNAS	https://doi.org/10.1073/pnas.2113178118	ASD Brain
35543	1777.15	20	MetaCell	Wang_2021	2021	Constructing local cell-specific networks from single-cell data	PNAS	https://doi.org/10.1073/pnas.2113178118	Brain cortex atlas
2500	158	15.8228	MetaCell	Wang_2021	2021	Constructing local cell-specific networks from single-cell data	PNAS	https://doi.org/10.1073/pnas.2113178118	simulated data
430339	NA	75	SEACell	Imaz-Rosshandler_2023	2023	Tracking Early Mammalian Organogenesis - Prediction and Validation of Differentiation Trajectories at Whole Organism Scale	bioRxiv	https://doi.org/10.1101/2023.03.17.532833	Seacell applied to each sample separately and then concatenated
147801	8648	17.0908	in-house (Scanpy WF)	Cuomo_2022	2022	CellRegMap: a statistical framework for mapping context-specific regulatory variants using scRNA-seq	Molecular Systems Biology	https://doi.org/10.15252/msb.202110663	pseudo-cell by aggregating similar cells across sample and condition in UMAP space built on Harmony built on 50PCs built on all expressed genes (n=_32,738)
36671		25	hdWGCNA	Morabito_2022	2022	High dimensional co-expression networks enable discovery of transcriptomic drivers in complex biological systems	bioRxiv	https://doi.org/10.1101/2022.09.22.509094	human cortex scRNA-seq
965363		50	hdWGCNA	Morabito_2022	2022	High dimensional co-expression networks enable discovery of transcriptomic drivers in complex biological systems	bioRxiv	https://doi.org/10.1101/2022.09.22.509094	PBMCs scRNA-seq
6049		NA	hdWGCNA	Morabito_2022	2022	High dimensional co-expression networks enable discovery of transcriptomic drivers in complex biological systems	bioRxiv	https://doi.org/10.1101/2022.09.22.509094	ST - mouse brain
2190		30	hdWGCNA	Morabito_2022	2022	High dimensional co-expression networks enable discovery of transcriptomic drivers in complex biological systems	bioRxiv	https://doi.org/10.1101/2022.09.22.509094	isoforms (ScISOrSeq) mouse hippocampus
20249		50	hdWGCNA	Morabito_2022	2022	High dimensional co-expression networks enable discovery of transcriptomic drivers in complex biological systems	bioRxiv	https://doi.org/10.1101/2022.09.22.509094	inhib neurorns in ASD
9904		25	hdWGCNA	Morabito_2022	2022	High dimensional co-expression networks enable discovery of transcriptomic drivers in complex biological systems	bioRxiv	https://doi.org/10.1101/2022.09.22.509094	microglia in AD, snRNA-seq
132106	30217	4.37191	hdWGCNA	Morabito_2021	2021	Single-nucleus chromatin accessibility and transcriptomic characterization of AlzheimerÕs disease.	Nature Genetics	https://doi.org/10.1038/s41588-021-00894-z
3656	1218	3.00164	in-house (Seurat WF)	Malagola_2022	2022	Isthmal stem cells sustain intestinal homeostasis and regeneration.	bioRxiv	https://doi.org/10.1101/2022.04.26.489611
1300000	26185	49.6467	bigSCale	Iacono_2018	2018	bigSCale: an analytical framework for big-scale single-cell data	Genome Research	https://doi.org/10.1101/gr.230771.117
20000	4587	4.36015	bigSCale	Iacono_2018	2018	bigSCale: an analytical framework for big-scale single-cell data	Genome Research	https://doi.org/10.1101/gr.230771.117
20000	3546	5.64016	bigSCale	Iacono_2018	2018	bigSCale: an analytical framework for big-scale single-cell data	Genome Research	https://doi.org/10.1101/gr.230771.117
20000	2101	9.51928	bigSCale	Iacono_2018	2018	bigSCale: an analytical framework for big-scale single-cell data	Genome Research	https://doi.org/10.1101/gr.230771.117
100000	909.091	110	SEACell	Garg_2023	2023	Single-cell analysis of bidirectional reprogramming between early embryonic states reveals mechanisms of differential lineage plasticities	bioRxiv	https://doi.org/10.1101/2023.03.28.534648
2931	31	94.5484	MetaCell	Dvir-Szternfeld_2021	2021	AlzheimerÕs disease modification mediated by bone marrow-derived macrophages via a TREM2-independent pathway in mouse model of amyloidosis	Nature Aging	https://doi.org/10.1038/s43587-021-00149-w	microglia
1181	12	98.4167	MetaCell	Dvir-Szternfeld_2021	2021	AlzheimerÕs disease modification mediated by bone marrow-derived macrophages via a TREM2-independent pathway in mouse model of amyloidosis	Nature Aging	https://doi.org/10.1038/s43587-021-00149-w	non-microglia
2897	55	52.6727	MetaCell	Gilagi_2020	2020	Cxcl10+ monocytes define a pathogenic subset in the central nervous system during autoimmune neuroinflammation.	Nature Immunology	https://doi.org/10.1038/s41590-020-0661-1
2039	27	75.5185	MetaCell	Gilagi_2020	2020	Cxcl10+ monocytes define a pathogenic subset in the central nervous system during autoimmune neuroinflammation.	Nature Immunology	https://doi.org/10.1038/s41590-020-0661-1
2594	513	5.05653	scWGCNA	Feregrino_2021	2021	Assessing evolutionary and developmental transcriptome dynamics in homologous cell types	Developmental Dynamics	https://doi.org/10.1002/dvdy.384
3161	80	39.5125	popInfer	Rommelfanger_2023	2023	Gene regulatory network inference with popInfer reveals dynamic regulation of hematopoietic stem cell quiescence upon diet restriction and aging	bioRxiv	https://doi.org/10.1101/2023.04.18.537360	oAL
1831	80	22.8875	popInfer	Rommelfanger_2023	2023	Gene regulatory network inference with popInfer reveals dynamic regulation of hematopoietic stem cell quiescence upon diet restriction and aging	bioRxiv	https://doi.org/10.1101/2023.04.18.537360	oDR
2422	80	30.275	popInfer	Rommelfanger_2023	2023	Gene regulatory network inference with popInfer reveals dynamic regulation of hematopoietic stem cell quiescence upon diet restriction and aging	bioRxiv	https://doi.org/10.1101/2023.04.18.537360	yAL
2517	80	31.4625	popInfer	Rommelfanger_2023	2023	Gene regulatory network inference with popInfer reveals dynamic regulation of hematopoietic stem cell quiescence upon diet restriction and aging	bioRxiv	https://doi.org/10.1101/2023.04.18.537360	yDR
23700	300	79	SEACell	Burdziak_2023	2023	Epigenetic plasticity cooperates with cell-cell interactions to direct pancreatic tumorigenesis	Science	https://doi.org/10.1126/science.add5327	Epithelial
10425	150	69.5	SEACell	Burdziak_2023	2023	Epigenetic plasticity cooperates with cell-cell interactions to direct pancreatic tumorigenesis	Science	https://doi.org/10.1126/science.add5327	Immune
8800	100	88	SEACell	Burdziak_2023	2023	Epigenetic plasticity cooperates with cell-cell interactions to direct pancreatic tumorigenesis	Science	https://doi.org/10.1126/science.add5327	Fibroblast
945	15	63	SEACell	Burdziak_2023	2023	Epigenetic plasticity cooperates with cell-cell interactions to direct pancreatic tumorigenesis	Science	https://doi.org/10.1126/science.add5327	Pericytes
4175	50	83.5	SEACell	Burdziak_2023	2023	Epigenetic plasticity cooperates with cell-cell interactions to direct pancreatic tumorigenesis	Science	https://doi.org/10.1126/science.add5327	Endothelial
35834	385	93.0753	MetaCell	Kragesteen_2023	2023	The transcriptional and regulatory identity of erythropoietin producing cells.	Nature Medicine	https://doi.org/10.1038/s41591-023-02314-7
18055	71	254.296	MetaCell	Kragesteen_2023	2023	The transcriptional and regulatory identity of erythropoietin producing cells.	Nature Medicine	https://doi.org/10.1038/s41591-023-02314-7
857000	885	968.362	in-house (Seurat WF)	Parker_2020	2020	Single-Cell Analyses Identify Brain Mural Cells Expressing CD19 as Potential Off-Tumor Targets for CAR-T Immunotherapies	Cell	https://doi.org/10.1016/j.cell.2020.08.022	more like pseudobulk
15973	100	159.73	scCorr	Xu_2022	2022	A novel graph-based k-partitioning approach improves the detection of gene-gene correlations by single-cell RNA sequencing.	BMC Genomics	https://doi.org/10.1186/s12864-021-08235-4	dataset 1
15973	1000	15.973	scCorr	Xu_2022	2022	A novel graph-based k-partitioning approach improves the detection of gene-gene correlations by single-cell RNA sequencing.	BMC Genomics	https://doi.org/10.1186/s12864-021-08235-4	dataset 1
8189	50	163.78	scCorr	Xu_2022	2022	A novel graph-based k-partitioning approach improves the detection of gene-gene correlations by single-cell RNA sequencing.	BMC Genomics	https://doi.org/10.1186/s12864-021-08235-4	dataset 2 healthy
8189	100	81.89	scCorr	Xu_2022	2022	A novel graph-based k-partitioning approach improves the detection of gene-gene correlations by single-cell RNA sequencing.	BMC Genomics	https://doi.org/10.1186/s12864-021-08235-4	dataset 2 healthy
8189	500	16.378	scCorr	Xu_2022	2022	A novel graph-based k-partitioning approach improves the detection of gene-gene correlations by single-cell RNA sequencing.	BMC Genomics	https://doi.org/10.1186/s12864-021-08235-4	dataset 2 healthy
8334	50	166.68	scCorr	Xu_2022	2022	A novel graph-based k-partitioning approach improves the detection of gene-gene correlations by single-cell RNA sequencing.	BMC Genomics	https://doi.org/10.1186/s12864-021-08235-4	dataset 2 KO
8334	100	83.34	scCorr	Xu_2022	2022	A novel graph-based k-partitioning approach improves the detection of gene-gene correlations by single-cell RNA sequencing.	BMC Genomics	https://doi.org/10.1186/s12864-021-08235-4	dataset 2 KO
8334	500	16.668	scCorr	Xu_2022	2022	A novel graph-based k-partitioning approach improves the detection of gene-gene correlations by single-cell RNA sequencing.	BMC Genomics	https://doi.org/10.1186/s12864-021-08235-4	dataset 2 KO
4712	77	61.1948	MetaCell	Rappoport_2023	2023	Single cell Hi-C identifies plastic chromosome conformations underlying the gastrulation enhancer landscape	Nature Communications	https://doi.org/10.1038/s41467-023-39549-4	E9.0
750	15	50	MetaCell	Gil_2023	2023	Complex regulation of Eomes levels mediated through distinct functional features of the Meteor long non-coding RNA locus	Cell Reports	https://doi.org/10.1016/j.celrep.2023.112569
7486	181	41.3591	MetaCell	Zioni_2023	2023	Inflammatory signals from fatty bone marrow support DNMT3A driven clonal hematopoiesis	Nature Communications	https://doi.org/10.1038/s41467-023-36906-1	snRNA-seq
1999	32	62.4688	MetaCell	Zioni_2023	2023	Inflammatory signals from fatty bone marrow support DNMT3A driven clonal hematopoiesis	Nature Communications	https://doi.org/10.1038/s41467-023-36906-1	scRNA-seq
54044	555	97.3766	MetaCell	Magaletta_2022	2022	Integration of single-cell transcriptomes and chromatin landscapes reveals regulatory programs driving pharyngeal organ development	Nature Communications	https://doi.org/10.1038/s41467-022-28067-4
4142	1200	3.45167	Declare	Zhou_2021	2021	Dissecting transition cells from single-cell transcriptome data through multiscale stochastic dynamics.	Nature Communications	https://doi.org/10.1038/s41467-021-25548-w
16000	1500	10.6667	Declare	Zhou_2021	2021	Dissecting transition cells from single-cell transcriptome data through multiscale stochastic dynamics.	Nature Communications	https://doi.org/10.1038/s41467-021-25548-w
114543	3584	31.9595	MetaCell	Mayshar_2023	2023	Time-aligned hourglass gastrulation models in rabbit and mouse.	Cell	https://doi.org/10.1016/j.cell.2023.04.037	rabbit
71095	1961	36.2545	MetaCell	Mayshar_2023	2023	Time-aligned hourglass gastrulation models in rabbit and mouse.	Cell	https://doi.org/10.1016/j.cell.2023.04.037	mouse
